# Selective Impact of ALK and MELK Inhibition on ERα Stability and Cell Proliferation in Cell Lines Representing Distinct Molecular Phenotypes of Breast Cancer

**DOI:** 10.1101/2023.12.19.572304

**Authors:** Stefania Bartoloni, Sara Pescatori, Fabrizio Bianchi, Manuela Cipolletti, Filippo Acconcia

## Abstract

Breast cancer (BC) is a leading cause of global cancer-related mortality in women, necessitating accurate tumor classification for timely intervention. Molecular and histological factors, including PAM50 classification, estrogen receptor α (ERα), breast cancer type 1 susceptibility protein (BRCA1), progesterone receptor (PR), and HER2 expression, contribute to intricate BC subtyping. Through in silico screenings and multiple BC cell line investigations, we identified enhanced sensitivity of ERα-positive BC cell lines to ALK and MELK inhibitors, inducing ERα degradation and diminishing proliferation in specific BC subtypes. MELK inhibition attenuated ERα transcriptional activity, impeding E2-induced gene expression, and hampering proliferation in MCF-7 cells. Synergies between MELK inhibition with 4OH-tamoxifen (Tam) and ALK inhibition with HER2 inhibitors revealed potential therapeutic avenues for ERα-positive/PR-positive/HER2-negative and ERα-positive/PR-negative/HER2-positive tumors, respectively. Our findings propose MELK as a promising target for ERα-positive/PR-positive/HER2-negative BC and highlight ALK as a potential focus for ERα-positive/PR-negative/HER2-positive BC. The synergistic anti-proliferative effects of MELK with Tam and ALK with HER2 inhibitors underscore kinase inhibitors’ potential for selective treatment in diverse BC subtypes, paving the way for personalized and effective therapeutic strategies in BC management.
