## Supplementary material for "Selective Impact of ALK and MELK Inhibition on ERα Stability and Cell Proliferation in Cell Lines Representing Distinct Molecular Phenotypes of Breast Cancer": Supplementary Table 2.xlsx

### Sheet: Foglio1
	Cell Lines	Sensitivity to AT-9283 DepMap	Sensitivity to AT-9283 for ERalpha reduction	Sensitivity to TAE684 DepMap	Sensitivity to TAE684 for ERalpha reduction	Sensitivity to AP26113 DepMap	Sensitivity to AP26113 for ERalpha reduction	Sensitivity to AZD3463 DepMap	Sensitivity to AZD3463 for ERalpha reduction	Sensitivity to CCT137960 DepMap	Sensitivity to CCT137960 for ERalpha reduction	Sensitivity to TAK-901 DepMap	Sensitivity to TAK-901 for ERalpha reduction
	BT-474	0.607615	19.2472	-0.59277	18.8743	0.743621	18.6661	-1.77719	11.0826	-1.7189	11.0864	-1.38445	22.0239
	EFM192A	0.222226	20.037	0.260863	18.2082	0.773925	19.4492	0.066497	17.3334	1.47814	11.5873	0.918056	20.9551
	HCC1428	-1.64544	17.7425	-0.71548	20.4542	1.53406	18.6788	-1.3659	16.5628	0.076819	17.875	-0.34309	21.4943
	MCF-7	-3.29042	18.8219	-2.87408	19.2598	-1.0084	16.4959	-3.88172	12.287	-1.24354	12.1397	-2.11302	19.5721
	MDA-MB-361	-0.89638	18.2056	-0.80626	19.4318	1.16348	20.7756	-0.7174	16.9982	0.728311	18.2965	1.10057	19.0661
	T47D-1	-2.0416	16.8276	-1.36934	22.6287	0.785263	18.0585	0.04318	12.473	-0.81749	21.4115	-0.41872	22.2651
	ZR75-1	-2.07568	20.266	-0.47691	20.4515	1.81846	21.7795	-0.68599	19.0582	-3.53844	18.4379	0.050869	16.8394
