## Supplementary material for "Selective Impact of ALK and MELK Inhibition on ERα Stability and Cell Proliferation in Cell Lines Representing Distinct Molecular Phenotypes of Breast Cancer": Supplementary Table 3.xlsx

### Sheet: Downmodulated kinase by Tel
	Downmodulated kinases in MCF-7 cells	Downmodulated kinases in BT-474 cells	Downmodulated kinases in Y537S MCF-7 cells
	MASTL	SGK1	MASTL
	CAMK2D	SGK3	PDK4
	CHEK1	TRIM29	CAMK2D
	MELK	CDK2	CHEK1
	NUAK1	ERN1	HUNK
	DCLK1	MAP2K6	MELK
	VRK1	MERTK	DAPK2
	CDK1	EPHA7	DCLK1
	CDK2		MKNK2
	CDKL5		PRKD1
	DYRK1B		CHEK2
	AURKB		TRIB3
	BUB1		VRK1
	BUB1B		CDK1
	CDC7		CDK2
	GSG2		DYRK1B
	PLK1		MOK
	PLK4		AURKA
	PBK		AURKB
	TTK		AIM1
	TESK2		BUB1
			BUB1B
			CDC7
			GSG2
			ERN1
			NEK2
			PLK1
			PLK2
			PLK4
			PXK
			TBCK
			PBK
			TTK
			ULK1
			PKMYT1
			FAM198B
			CDKN1A
			MAP2K5
			EPHA2
			FGFR2
			INSR
			RET
			FYN
			BRAF

### Sheet: Common kinases with Finetti
	Common Downmodulated kinases in MCF-7 and Y537S MCF-7 cells	Kinase signature in Finetti et al., 2008
	BUB1	AURKA
	PLK1	AURKB
	DCLK1	BUB1
	CDC7	BUB1B
	AURKB	CDC2
	CDK1	CDC7
	PBK	PBK
	CAMK2D	MASTL
	CHEK1	MELK
	MELK	NEK2
	BUB1B	PKB
	PLK4	PLK1
	GSG2	PLK4
	DYRK1B	SRPK1
	VRK1	TTK
	TTK	VRK1
	MASTL	CHEK1
