## Supplementary material for "Selective Impact of ALK and MELK Inhibition on ERα Stability and Cell Proliferation in Cell Lines Representing Distinct Molecular Phenotypes of Breast Cancer": Supplementary Table 4.xlsx

### Sheet: Foglio1
		Cell line	Histological type	Sensitivity to MELK esiRNA	Sensitivity to PLK esiRNA	Sensitivity to PBK esiRNA	Sensitivity to CDC7 esiRNA	Sensitivity to BUB1B esiRNA	Sensitivity to MASTL esiRNA	Sensitivity to VRK1 esiRNA	Sensitivity to CDK1 esiRNA	Sensitivity to AURKB esiRNA	Sensitivity to TTK esiRNA	Sensitivity to PLK4 esiRNA
		MCF-7	Invasive ductal carcinoma	0.96616	2.61447	-0.10293	0.989378	1.269	0.106678	0.244035	0.954307	0.49564	0.40617	0.14084
		BT-474	Invasive ductal carcinoma	1.18543	3.0261	0.053367	0.540421	0.229101	0.181242	0.149365	0.867647	0.516918	0.064252	0.196645
		T47D-1	Invasive ductal carcinoma	1.62223	1.11484	0.305507	1.00525	0.530735	0.458253	1.45782	1.75464	1.39891	0.710588	0.773106
		ZR-75-1	Invasive ductal carcinoma	-0.40062	-0.20991	-0.81573	-0.29281	-0.98963	-0.56468	-0.04645	-0.68748	-0.66665	-0.57153	-0.77134
		MDAMB361	Adenocarcinoma	0.085707	1.58942	0.581825	-0.30433	-0.03856	-0.44188	-0.43663	0.224313	-0.27156	-0.12092	-0.01206
		HCC1428	Adenocarcinoma	0.195948	-0.48513	-0.4427	-0.65729	-0.44345	-0.83715	-0.6882	-0.79933	-0.68072	-0.89545	-0.90494
		EFM192C	Adenocarcinoma	0.862017	2.22632	-0.45676	-0.25438	-0.18273	0.381696	-0.17733	-0.8265	-0.68023	-0.26639	-1.22428
						Effect of esiRNA treatment against the different kinases. Values of percentage variation with the control are -Log2 transformed.
