## Supplementary material for "Selective Impact of ALK and MELK Inhibition on ERα Stability and Cell Proliferation in Cell Lines Representing Distinct Molecular Phenotypes of Breast Cancer": Supplementary Table 5.xlsx

### Sheet: ALK_ERpos_PRneg_HERpos
Affy ID:	208211_s_at	ALK, CD246
Survival:	RFS
Auto select best cutoff:	checked
Follow up threshold:	120 months
Censore at threshold:	checked
Compute median over entire database:	false
Cutoff value used in analysis:	57
Expression range of the probe:	2 - 172
Probe set option:	user selected probe set
Invert HR values below 1:	not checked
Restrictions
ER status - IHC:	ER positive
ER status - array:	ER positive
PR status - IHC:	PR negative
HER2 status - array:	HER2 positive
Subtype - StGallen:	all
Subtype - PAM50:	all
Lymph node status:	all
Grade:	all
TP53 status:	all
Pietenpol subtype:	all
Use earlier release of the database:	all
Use following dataset for the analysis:	all
Quality control
Remove redundant samples:	checked
Array quality control:	exclude biased arrays
Proportional hazards assumption:	passed (P=1)
Cohort
Cohorts:	not selected
Results
P value:	0.0038
FDR:	0.05
Download plot as a PDF
Auto cutoff plot
Download p values vs. cutoff table
Median survival
Low expression cohort (months)	High expression cohort (months)
NA	NA

### Sheet: ALK_ERpos_PRpos_HERpos
Affy ID:	208211_s_at	ALK, CD246
Survival:	RFS
Auto select best cutoff:	checked
Follow up threshold:	120 months
Censore at threshold:	checked
Compute median over entire database:	false
Cutoff value used in analysis:	43
Expression range of the probe:	3 - 232
Probe set option:	user selected probe set
Invert HR values below 1:	not checked
Restrictions
ER status - IHC:	ER positive
ER status - array:	ER positive
PR status - IHC:	PR positive
HER2 status - array:	HER2 positive
Subtype - StGallen:	all
Subtype - PAM50:	all
Lymph node status:	all
Grade:	all
TP53 status:	all
Pietenpol subtype:	all
Use earlier release of the database:	all
Use following dataset for the analysis:	all
Quality control
Remove redundant samples:	checked
Array quality control:	exclude biased arrays
Proportional hazards assumption:	passed (P=1)
Cohort
Cohorts:	not selected
Results
P value:	0.3022
FDR:	1
Download plot as a PDF
Auto cutoff plot
Download p values vs. cutoff table
Upper quartile survival
Low expression cohort (months)	High expression cohort (months)
55.43	82

### Sheet: ALK_ERpos_PRneg_HER2neg
Affy ID:	208211_s_at	ALK, CD246
Survival:	RFS
Auto select best cutoff:	checked
Follow up threshold:	120 months
Censore at threshold:	checked
Compute median over entire database:	false
Cutoff value used in analysis:	70
Expression range of the probe:	2 - 299
Probe set option:	user selected probe set
Invert HR values below 1:	not checked
Restrictions
ER status - IHC:	ER positive
ER status - array:	ER positive
PR status - IHC:	PR negative
HER2 status - array:	HER2 negative
Subtype - StGallen:	all
Subtype - PAM50:	all
Lymph node status:	all
Grade:	all
TP53 status:	all
Pietenpol subtype:	all
Use earlier release of the database:	all
Use following dataset for the analysis:	all
Quality control
Remove redundant samples:	checked
Array quality control:	exclude biased arrays
Proportional hazards assumption:	passed (P=1)
Cohort
Cohorts:	not selected
Results
P value:	0.3935
FDR:	1
Download plot as a PDF
Auto cutoff plot
Download p values vs. cutoff table
Upper quartile survival
Low expression cohort (months)	High expression cohort (months)
50	41.42

### Sheet: ALK_ERpos_PRpos_HER2neg
Affy ID:	208211_s_at	ALK, CD246
Survival:	RFS
Auto select best cutoff:	checked
Follow up threshold:	120 months
Censore at threshold:	checked
Compute median over entire database:	false
Cutoff value used in analysis:	67
Expression range of the probe:	1 - 550
Probe set option:	user selected probe set
Invert HR values below 1:	not checked
Restrictions
ER status - IHC:	ER positive
ER status - array:	ER positive
PR status - IHC:	PR positive
HER2 status - array:	HER2 negative
Subtype - StGallen:	all
Subtype - PAM50:	all
Lymph node status:	all
Grade:	all
TP53 status:	all
Pietenpol subtype:	all
Use earlier release of the database:	all
Use following dataset for the analysis:	all
Quality control
Remove redundant samples:	checked
Array quality control:	exclude biased arrays
Proportional hazards assumption:	checked
Cohort
Cohorts:	not selected
Results
P value:	0.2355
FDR:	1
Download plot as a PDF
Auto cutoff plot
Download p values vs. cutoff table
Upper quartile survival
Low expression cohort (months)	High expression cohort (months)
107.43	108
linkClick here for a permanent link

### Sheet: MELK_ERpos_PRpos_HER2neg
Affy ID:	204825_at	MELK, KIAA0175
Survival:	RFS
Auto select best cutoff:	checked
Follow up threshold:	120 months
Censore at threshold:	checked
Compute median over entire database:	false
Cutoff value used in analysis:	575
Expression range of the probe:	13 - 4676
Probe set option:	user selected probe set
Invert HR values below 1:	not checked
Restrictions
ER status - IHC:	ER positive
ER status - array:	ER positive
PR status - IHC:	PR positive
HER2 status - array:	HER2 negative
Subtype - StGallen:	all
Subtype - PAM50:	all
Lymph node status:	all
Grade:	all
TP53 status:	all
Pietenpol subtype:	all
Use earlier release of the database:	all
Use following dataset for the analysis:	all
Quality control
Remove redundant samples:	checked
Array quality control:	exclude biased arrays
Proportional hazards assumption:	checked
Cohort
Cohorts:	not selected
Results
P value:	7.6e-06
FDR:	0.01
Download plot as a PDF
Auto cutoff plot
Download p values vs. cutoff table
Median survival
Low expression cohort (months)	High expression cohort (months)
NA	NA

### Sheet: MELK_ERpos_PRneg_HER2neg
Affy ID:	204825_at	MELK, KIAA0175
Survival:	RFS
Auto select best cutoff:	checked
Follow up threshold:	120 months
Censore at threshold:	checked
Compute median over entire database:	false
Cutoff value used in analysis:	632
Expression range of the probe:	33 - 2821
Probe set option:	user selected probe set
Invert HR values below 1:	not checked
Restrictions
ER status - IHC:	ER positive
ER status - array:	ER positive
PR status - IHC:	PR negative
HER2 status - array:	HER2 negative
Subtype - StGallen:	all
Subtype - PAM50:	all
Lymph node status:	all
Grade:	all
TP53 status:	all
Pietenpol subtype:	all
Use earlier release of the database:	all
Use following dataset for the analysis:	all
Quality control
Remove redundant samples:	checked
Array quality control:	exclude biased arrays
Proportional hazards assumption:	passed (P=1)
Cohort
Cohorts:	not selected
Results
P value:	0.0129
FDR:	over 50%
Download plot as a PDF
Auto cutoff plot
Download p values vs. cutoff table
Upper quartile survival
Low expression cohort (months)	High expression cohort (months)
65	39
linkClick here for a permanent linkcontent_copy

### Sheet: MELK_ERpos_PRneg_HER2pos
Affy ID:	204825_at	MELK, KIAA0175
Survival:	RFS
Auto select best cutoff:	checked
Follow up threshold:	120 months
Censore at threshold:	checked
Compute median over entire database:	false
Cutoff value used in analysis:	612
Expression range of the probe:	41 - 2991
Probe set option:	user selected probe set
Invert HR values below 1:	not checked
Restrictions
ER status - IHC:	ER positive
ER status - array:	ER positive
PR status - IHC:	PR negative
HER2 status - array:	HER2 positive
Subtype - StGallen:	all
Subtype - PAM50:	all
Lymph node status:	all
Grade:	all
TP53 status:	all
Pietenpol subtype:	all
Use earlier release of the database:	all
Use following dataset for the analysis:	all
Quality control
Remove redundant samples:	checked
Array quality control:	exclude biased arrays
Proportional hazards assumption:	passed (P=1)
Cohort
Cohorts:	not selected
Results
P value:	0.1682
FDR:	1
Download plot as a PDF
Auto cutoff plot
Download p values vs. cutoff table
Upper quartile survival
Low expression cohort (months)	High expression cohort (months)
24.02	43

### Sheet: MELK_ERpos_PRpos_HER2pos
Affy ID:	204825_at	MELK, KIAA0175
Survival:	RFS
Auto select best cutoff:	checked
Follow up threshold:	120 months
Censore at threshold:	checked
Compute median over entire database:	false
Cutoff value used in analysis:	534
Expression range of the probe:	4224-09-01
Probe set option:	user selected probe set
Invert HR values below 1:	not checked
Restrictions
ER status - IHC:	ER positive
ER status - array:	ER positive
PR status - IHC:	PR positive
HER2 status - array:	HER2 positive
Subtype - StGallen:	all
Subtype - PAM50:	all
Lymph node status:	all
Grade:	all
TP53 status:	all
Pietenpol subtype:	all
Use earlier release of the database:	all
Use following dataset for the analysis:	all
Quality control
Remove redundant samples:	checked
Array quality control:	exclude biased arrays
Proportional hazards assumption:	passed (P=1)
Cohort
Cohorts:	not selected
Results
P value:	0.1348
FDR:	1
Download plot as a PDF
Auto cutoff plot
Download p values vs. cutoff table
Upper quartile survival
Low expression cohort (months)	High expression cohort (months)
55.43	82
